# Age-associated oncocytic transformation correlates with an increased prevalence of small multiple Biondi body inclusions in human choroid plexus epithelial cells

**DOI:** 10.64898/2026.05.27.728253

**Authors:** Caren Yassa, Erfan Zolfaghari, Michael J. Neel, Riley Scanlon, Brett A. Johnson, Edwin S. Monuki

**Author notes:** Correspondence: Edwin S. Monuki.

## Abstract

The choroid plexus epithelial cells (CPECs) at the blood-cerebrospinal fluid (CSF) interface possess an exceptionally high mitochondrial content to support CNS homeostasis. Oncocytic CPECs (O-CPECs), characterized by enlarged and granular eosinophilic cytoplasm composed of excessive abnormal mitochondria, likely contribute to an energetic failure of this energy-demanding tissue. The relationship between O-CPECs and other CPEC pathologies in humans, such as Biondi body (BB) amyloid inclusions, remains poorly defined. In the present study, using H&E-stained sections from 68 postmortem cases, we classified O-CPECs by quantitative size criteria and cytological features, and found an increase in the prevalence of O-CPECs with age after adjusting for sex and tissue source. After excluding two influential control cases, there was evidence for a further increase associated with Alzheimer’s disease. Using antibodies to ATP synthase beta chain to classify O-CPECs, and thioflavin-S to identify BBs, we revealed an increased prevalence of BBs in O-CPECs compared to neighboring non-oncocytic cells. Small multiple BB inclusions were responsible for the increase in O-CPECs, while the prevalence of larger inclusions was decreased in O-CPECs. Together, our data support a clear age-associated oncocytic transformation of CPECs and implicate mitochondrial dysfunction-amyloid interactions.
