## Supplemental Table for "Age-associated oncocytic transformation correlates with an increased prevalence of small multiple Biondi body inclusions in human choroid plexus epithelial cells"

### Sheet: cases
Case ID	Sex	Age	# CPECs in H&E	% of O-CPECs	Diagnoses
7322	F	100	30515	0.829	AD-i, AA, HS
14666	F	74	34586	0.37	Diffuse Lewy Body disease
18351	M	90	38203	0.524	HS
94880	F	94	18367	1.078	AD (apoe3/4), ADNC (high), HTN, HLD.
109382	M	71	57234	0.225	AD
126251	M	65	56709	0.139	TS-21 (AD-h present), CVD
130196	F	46	43236	0.088	necrotizing fascitis, alcoholic cirrhosis, sepsis
135652	F	98	16551	0.791	normal
140295	F	64	40015	0.252	AD
151338	M	94	51015	0.263	normal
171457	M	55	51949	0.038	neuroendocrine CA (lung)
182570	F	87	28751	0.243	no NP
185324	M	58	40708	0.298	obesity, bipolar, ulcer
205127	M	87	60870	0.999	AD
212892	M	98	17588	1.103	normal
213956	F	94	25520	0.49	AD
248873	F	54	20146	0.097	putamenal hemorrhage
280904	F	66	61740	0.045	Pick's disease
284458	F	98	11636	0.052	normal (mild Braak changes)
293088	M	65	41040	0.285	aortic dissection, pericardial tamponade
319732	M	55	34558	0.298	CHF, DM2
327880	M	80	6991	0.601	AD, HTN, DM2
335909	F	85	BB analysis only		Normal (Mild Braak Changes), ADNC (low), HTN, HLD, DM2, apoe2/2
346413	F	54	70606	0.198	gastric CA, hypothyroid, DM, CKD, COPD, RA
358796	F	77	59018	0.13	FTD, VP shunt, old subdural
363485	M	16	56273	0.124	DKA, Undiagnosed diabetes (HbA1c 14.0), ADHD, asthma, hepatomegaly, cardiomegaly with accelerated atherosclerosis (up to 30%).
368988	M	43	BB analysis only		Diabetic ketoacidosis, alcohol abuse, macrovesicular steatosis and cirrhosis
429271	F	55	6456	0.604	Trisomy 21 (AD present), cerebrovascular disease
439941	M	48	30186	0.152	metastatic RCC, retroperitoneal abscess
447764	F	53	34750	0.109	spinal hematoma/compression, HTN, DM2
454214	F	19	16288	0.098	Brain hemorrhage, SLE, lupus nephritis, pulmonary fibrosis
457056	M	65	64805	0.221	multiorgan failure
493622	M	0	21920	0.005	ARF d.t. bilateral pulmonary aplasia
499605	M	51	115148	0.366	CHF
501515	M	13	114029	0.094	DKA, obese, cardiomegaly, atherosclerosis, macrovesicular steatosis, hepatomegaly,
522853	M	79	34057	0.258	AD (apoe4/4), vascular dementia
524797	F	62	60000	0.073	AD,TS21
531473	M	66	14795	0.237	HTN, MVP, cardiomegaly, hyperlipidemia
532269	F	82	60000	0.653	AD
545847	M	65	7247	0.718	AD
553262	M	61	40611	0.259	arrhythmia, aspiration PNA, cirrhosis
575442	M	73	15674	0.332	PNA, sepsis
586728	F	61	22692	0.56	AD, HS
625862	F	89	46696	0.454	AD (apoe4/4), ADNC (high), HTN, HLD.
647308	M	49	23575	0.314	miliary TB
657534	F	61	38216	0.162	Trisomy 21 (AD present)
669478	M	91	5667	0.9	cholangiocarcinoma; HTN, type 2 DM, CKD, AVR, AAA, apnea
671132	M	34	95864	0.045	HTN, CAD, heart failure, DM
676260	F	72	87481	0.35	DM, HTN, CHF, CKD
702624	M	70	BB analysis only		CAD (nifedipine, aspirin), carotid stenosis, diabetes (metformin, last A1C 6.3%), hyperlipidemia (atorvastatin), HTN; NAFLD early-stage, metastasis (pituitary), microinfarct in basal ganglia.
705941	F	64	29258	0.294	obese, CMML--> AML, fall, bleeding/hematoma
711103	M	83	94410	1.756	Normal (Mild Braak Changes)
712085	F	63	68086	0.066	AD
716174	M	71	38504	0.255	cardiac arrhythmia, cardiomegaly, CAD
737367	F	63	32370	0.142	Trisomy 21 (AD-h present), Vascular Dementia
763917	F	32	27144	0.063	sepsis, RA, immunosupp
771000	M	85	10584	0.529	AD, HTN, HLD
794515	F	92	32975	0.737	AD
797591	M	81	46191	0.509	cMI; CAD, HTN, COPD, lung adenoCA normal
799088	M	86	39037	0.243	AD-i, AA, HS, infarcts, HLD
807385	F	95	60000	0.81	normal
822832	F	53	41194	0.092	CLL, encephalopathy, shock
844662	F	91	14893	0.154	normal
846683	F	90	38244	0.264	AD
870402	F	89	60000	0.42	AD
894089	F	79	42067	0.984	AD
931816	F	92	15183	0.435	normal
955646	F	99	33183	0.458	normal
964708	F	95	7895	1.913	normal
994266	M	50	28375	0.137	metastatic bladder CA, heart/kidney failure, enceph
997881	F	36	86242	0.103	N/A

### Sheet: abbreviations
BMI	body mass index
AD	Alzheimer's disease
AD-l	Alzheimer's disease - low ADNC
AD-i	Alzheimer's disease - intermediate ADNC
AD-h	Alzheimer's disease - high ADNC
pmi	postmortem interval
CPECs	choroid plexus epithelial cells
CNN	convolutional neural network
AA	amyloid angiopathy
HS	hippocampal sclerosis
CA	cancer
HTN	hypertension
CHF	congestive heart failure
CKD	chronic kidney disease
NP	neuropathology
DM	diabetes mellitus
PNA	pneumonia
MRSA	methicillin-resistant Staphylococcus aureus
CAD	coronary artery disease
PVD	peripheral vascular disease
MCI	mild cognitive impairment
DLBD	diffuse Lewy body disease
ADNC	AD neuropathologic changes
NAFLD	non-alcoholic fatty liver disease
NASH	non-alcoholic steatohepatitis
MCTD	mixed connective tissue disease
AML	acute myeloid leukemia
ITP	idiopathic thrombocytopenic purpura
NPH	normal pressure hydrocephalus
HLD	hyperlipidemia
COPD	chronic obstructive pulmonary disease
RA	rheumatoid arthritis
FTD	frontotemporal dementia
VP	ventriculoperitoneal
ADHD	attention deficit hyperactivity disorder
PD	Parkinson's disease
RCC	renal cell carcinoma
SLE	systemic lupus erythematosus
HIE	hypoxic-ischemic encephalopathy
ARF	acute renal failure
DKA	diabetic ketoacidosis
TS-21	trisomy 21
MVP	mitral valve prolapse
CAA	cerebral amyloid angiopathy
TB	tuberculosis
AVR	aortic valve replacement
AAA	abdominal aortic aneurysm
LATE	limbic-predominant age-related TDP-43 encephalopathy
NC	neuropathological change
ARTAG	aging-related tau astrogliopathy
CMML	chronic myelomonocytic leukemia
AML	acute myeloid leukemia
MI	myocardial infarction
GERD	gastroesophageal reflux disease
AIDS	acquired immunodeficiency syndrome
CLL	chronic lymphocytic leukemia
PSP	progressive supranuclear palsy
MI	multiple infarcts
ESRD	end stage renal disease
IVDA	intravenous drug abuse
SSS	sick sinus syndrome
HCV	hepatitis C virus
APML	acute promyelocytic leukemia
DIC	disseminated intravascular coagulation
CVD	cerebrovascular disease
DVT	deep vein thrombosis
MDD	major depressive disorder
